# NO VEIN is an ancestral immunity protein involved in plant-virus interaction

**DOI:** 10.64898/2026.09.30.755639

**Authors:** Eirik Lågeide, Maria Abraham, Nicolas Glück, Helena Pfingst, Lukas A. Burkhardt, Laura Medina-Puche, Rosa Lozano-Durán, Gal Ofir

## Abstract

The conservation of immune systems from prokaryotes to eukaryotes can guide discovery of immunity genes across the tree of life. Most studies to date have focused on metazoan systems, while the extent of ancestral immunity conservation in plants remains underexplored. Here we show that NO VEIN (NOV), a plant protein previously characterized for its essential developmental roles in *Arabidopsis thaliana*, shares domain composition and structural similarity with Tiamat, a bacterial antiphage protein. In light of the antiviral function of the bacterial protein, we asked whether NOV is involved in plant–virus interactions. We found that *NOV* knockdown in the model plant *Nicotiana benthamiana* resulted in an impaired transcriptional response to tobacco rattle virus, including reduced induction of defense genes, and observed increased potato virus x accumulation in a secondary infection. We also reveal that NOV, previously considered plant-specific, has homologs in animals - pointing to a shared origin. Together, these findings uncover a deeply conserved protein involved in plant-virus interaction, and demonstrate the power of prokaryote–eukaryote homology to reveal new aspects of plant biology.
