## Supplementary Table 1 for "NO VEIN is an ancestral immunity protein involved in plant-virus interaction"

### Sheet: S1A - At defensefinder
Genes
replicon	hit_id	gene_name	hit_pos	model_fqn	sys_id	sys_loci	locus_num	sys_wholeness	sys_score	sys_occ	hit_gene_ref	hit_status	hit_seq_len	hit_i_eval	hit_score	hit_profile_cov	hit_seq_cov	hit_begin_match	hit_end_match	counterpart	used_in	type	subtype	activity
Arabidopsis_thaliana_protein	AT2G27880.1	pAgo__pAgo_LongA	1421	defense-finder-models/DefenseFinder/pAgo/pAgo_LongA	Arabidopsis_thaliana_protein_pAgo_LongA_3	1	1	1	1	1	pAgo__pAgo_LongA	mandatory	998	8.6e-11	41.7	0.559	0.429	299	726			pAgo	pAgo_LongA	Defense
Arabidopsis_thaliana_protein	AT2G32940.1	pAgo__pAgo_LongA	2182	defense-finder-models/DefenseFinder/pAgo/pAgo_LongA	Arabidopsis_thaliana_protein_pAgo_LongA_4	1	1	1	1	1	pAgo__pAgo_LongA	mandatory	879	9.6e-15	54.8	0.643	0.568	356	854			pAgo	pAgo_LongA	Defense
Arabidopsis_thaliana_protein	AT2G27040.1	pAgo__pAgo_LongA	3756	defense-finder-models/DefenseFinder/pAgo/pAgo_LongA	Arabidopsis_thaliana_protein_pAgo_LongA_5	1	1	1	1	1	pAgo__pAgo_LongA	mandatory	925	1.1e-14	54.5	0.587	0.481	308	752			pAgo	pAgo_LongA	Defense
Arabidopsis_thaliana_protein	AT4G13750.1	Tiamat__TmtA_2752664533	5168	defense-finder-models/DefenseFinder/Tiamat/Tiamat	Arabidopsis_thaliana_protein_Tiamat_2	1	1	1	1	1	Tiamat__TmtA	mandatory	2730	2.4e-99	334.4	0.683	0.341	1160	2090			Tiamat	Tiamat	Defense
Arabidopsis_thaliana_protein	AT1G48410.2	pAgo__pAgo_LongA	9383	defense-finder-models/DefenseFinder/pAgo/pAgo_LongA	Arabidopsis_thaliana_protein_pAgo_LongA_6	1	1	1	1	1	pAgo__pAgo_LongA	mandatory	1051	2.2e-10	40.4	0.441	0.306	414	735			pAgo	pAgo_LongA	Defense
Arabidopsis_thaliana_protein	AT5G39550.1	ScoMcrA__ScoMcrA	26987	defense-finder-models/DefenseFinder/ScoMcrA/ScoMcrA	Arabidopsis_thaliana_protein_ScoMcrA_1	1	1	1	1	1	ScoMcrA__ScoMcrA	mandatory	618	2e-31	110.2	0.632	0.523	230	552			ScoMcrA	ScoMcrA	Defense
Systems
sys_id	type	subtype	activity	sys_beg	sys_end	protein_in_syst	genes_count	name_of_profiles_in_sys
Arabidopsis_thaliana_protein_pAgo_LongA_3	pAgo	pAgo_LongA	Defense	AT2G27880.1	AT2G27880.1	AT2G27880.1	1	pAgo__pAgo_LongA
Arabidopsis_thaliana_protein_pAgo_LongA_4	pAgo	pAgo_LongA	Defense	AT2G32940.1	AT2G32940.1	AT2G32940.1	1	pAgo__pAgo_LongA
Arabidopsis_thaliana_protein_pAgo_LongA_5	pAgo	pAgo_LongA	Defense	AT2G27040.1	AT2G27040.1	AT2G27040.1	1	pAgo__pAgo_LongA
Arabidopsis_thaliana_protein_Tiamat_2	Tiamat	Tiamat	Defense	AT4G13750.1	AT4G13750.1	AT4G13750.1	1	Tiamat__TmtA_2752664533
Arabidopsis_thaliana_protein_pAgo_LongA_6	pAgo	pAgo_LongA	Defense	AT1G48410.2	AT1G48410.2	AT1G48410.2	1	pAgo__pAgo_LongA
Arabidopsis_thaliana_protein_ScoMcrA_1	ScoMcrA	ScoMcrA	Defense	AT5G39550.1	AT5G39550.1	AT5G39550.1	1	ScoMcrA__ScoMcrA

### Sheet: S1B - At DF, hmm
hit_id	replicon	hit_pos	hit_sequence_length	gene_name	i_eval	hit_score	hit_profile_cov	hit_seq_cov	hit_begin_match	hit_end_match
AT3G25080.1	Arabidopsis_thaliana_protein	20954	172	Retron_VIII__DUF626	5.1e-28	98.2	1	0.634	52	160
AT5G26940.2	Arabidopsis_thaliana_protein	26554	317	DEDDh_I_II_III_IV_V_VI_1	2.5e-31	109.6	1	0.543	112	283
AT3G15080.1	Arabidopsis_thaliana_protein	17077	276	DEDDh_I_II_III_IV_V_VI_1	7.6e-09	36.5	1	0.54	84	232
AT1G27860.1	Arabidopsis_thaliana_protein	14262	290	Retron_VIII__DUF626	2.7e-34	118.5	1	0.417	135	255
AT1G19060.1	Arabidopsis_thaliana_protein	14735	288	Retron_VIII__DUF626	6e-41	139.9	1	0.41	118	235
AT3G19520.3	Arabidopsis_thaliana_protein	16232	324	Retron_VIII__DUF626	4.7e-36	124.1	1	0.404	166	296
AT1G23960.2	Arabidopsis_thaliana_protein	9499	303	Retron_VIII__DUF626	1.3e-32	113	1	0.403	166	287
AT2G20620.1	Arabidopsis_thaliana_protein	3255	287	Retron_VIII__DUF626	3.1e-33	115	1	0.383	168	277
AT4G20095.3	Arabidopsis_thaliana_protein	6577	293	Retron_VIII__DUF626	1.7e-34	119.1	1	0.379	176	286
AT1G28500.1	Arabidopsis_thaliana_protein	14773	327	Retron_VIII__DUF626	1.9e-35	122.2	1	0.376	171	293
AT4G28920.1	Arabidopsis_thaliana_protein	8403	293	Retron_VIII__DUF626	2e-26	93.1	1	0.352	171	273
AT1G22090.1	Arabidopsis_thaliana_protein	13241	330	Retron_VIII__DUF626	4.4e-34	117.8	1	0.339	154	265
AT4G29550.2	Arabidopsis_thaliana_protein	8624	359	Retron_VIII__DUF626	7.8e-37	126.6	1	0.326	233	349
AT3G01330.1	Arabidopsis_thaliana_protein	17604	355	Retron_IX__WHDNAB_E2F_TDP	5.9e-20	71.7	1	0.225	146	225
AT5G14960.1	Arabidopsis_thaliana_protein	22067	360	Retron_IX__WHDNAB_E2F_TDP	5e-19	68.7	1	0.181	14	78
AT3G48160.2	Arabidopsis_thaliana_protein	18084	404	Retron_IX__WHDNAB_E2F_TDP	4.9e-21	75.1	1	0.161	35	99
AT5G55130.1	Arabidopsis_thaliana_protein	27115	465	CBASS__AG_E1_ThiF	2.3e-62	211.2	0.996	0.508	72	307
AT4G39810.1	Arabidopsis_thaliana_protein	6032	256	DEDDh_I_II_III_IV_V_VI_1	4.8e-20	72.9	0.994	0.641	11	174
AT5G05540.1	Arabidopsis_thaliana_protein	24767	467	DEDDh_I_II_III_IV_V_VI_1	2.3e-05	25.2	0.994	0.334	143	298
AT1G02770.1	Arabidopsis_thaliana_protein	12495	317	Retron_VIII__DUF626	7.5e-36	123.5	0.992	0.363	162	276
AT5G07710.1	Arabidopsis_thaliana_protein	25261	469	DEDDh_I_II_III_IV_V_VI_1	3e-18	67.1	0.988	0.345	11	172
AT5G61390.1	Arabidopsis_thaliana_protein	26716	488	DEDDh_I_II_III_IV_V_VI_1	2e-19	70.9	0.988	0.334	18	180
AT1G74390.1	Arabidopsis_thaliana_protein	13549	507	DEDDh_I_II_III_IV_V_VI_1	1.9e-18	67.7	0.988	0.321	15	177
AT5G67240.1	Arabidopsis_thaliana_protein	21772	783	DEDDh_I_II_III_IV_V_VI_1	2.5e-08	34.8	0.988	0.192	147	296
AT1G47870.1	Arabidopsis_thaliana_protein	12419	397	Retron_IX__WHDNAB_E2F_TDP	4e-25	88.2	0.986	0.161	157	220
AT5G22220.2	Arabidopsis_thaliana_protein	23389	470	Retron_IX__WHDNAB_E2F_TDP	3.1e-25	88.6	0.986	0.136	131	194
AT4G13750.1	Arabidopsis_thaliana_protein	5168	2730	Tiamat__TmtA_2599863134	7.2e-92	309.6	0.985	0.568	1159	2709
AT1G05350.1	Arabidopsis_thaliana_protein	11097	432	CBASS__AG_E1_ThiF	4.4e-50	170.9	0.984	0.59	62	316
AT5G49160.1	Arabidopsis_thaliana_protein	21573	1535	RM_Type_II__Type_II_MTases_FAM_0	3.9e-77	260.6	0.984	0.285	1090	1526
AT1G23970.2	Arabidopsis_thaliana_protein	11109	379	Retron_VIII__DUF626	3.2e-37	127.9	0.983	0.33	219	343
AT1G23950.2	Arabidopsis_thaliana_protein	11459	374	Retron_VIII__DUF626	1e-36	126.2	0.983	0.326	217	338
AT2G48100.6	Arabidopsis_thaliana_protein	318	345	DEDDh_I_II_III_IV_V_VI_1	5e-10	40.3	0.981	0.452	134	289
AT4G14140.2	Arabidopsis_thaliana_protein	7194	1546	RM_Type_II__Type_II_MTases_FAM_0	4.2e-70	237.5	0.981	0.299	1074	1535
AT4G08990.1	Arabidopsis_thaliana_protein	8355	1513	RM_Type_II__Type_II_MTases_FAM_0	9.3e-76	256.1	0.981	0.288	1067	1502
AT4G13610.1	Arabidopsis_thaliana_protein	5329	1405	RM_Type_II__Type_II_MTases_FAM_0	1.9e-79	268.2	0.978	0.309	967	1400
AT4G13610.1	Arabidopsis_thaliana_protein	5329	1405	RM_Type_II__Type_II_MTases_FAM_2	7.6e-39	134.4	0.978	0.308	968	1400
AT5G49160.1	Arabidopsis_thaliana_protein	21573	1535	RM_Type_II__Type_II_MTases_FAM_2	2.9e-40	139.1	0.978	0.283	1092	1525
AT5G49160.1	Arabidopsis_thaliana_protein	21573	1535	DISARM_2__drmMII	1.3e-66	225.8	0.976	0.285	1092	1528
AT5G06460.1	Arabidopsis_thaliana_protein	22319	1078	CBASS__AG_E1_ThiF	7.8e-74	248.7	0.975	0.464	472	971
AT2G30110.1	Arabidopsis_thaliana_protein	3919	1081	CBASS__AG_E1_ThiF	5.9e-72	242.6	0.975	0.463	475	974
AT4G08990.1	Arabidopsis_thaliana_protein	8355	1513	RM_Type_II__Type_II_MTases_FAM_2	5.6e-41	141.4	0.975	0.286	1070	1502
AT4G13720.2	Arabidopsis_thaliana_protein	4550	220	Kongming__KomB	9.6e-28	97.7	0.973	0.814	29	207
AT1G69770.1	Arabidopsis_thaliana_protein	8937	840	DISARM_2__drmMII	9.1e-55	186.8	0.973	0.65	267	812
AT4G08990.1	Arabidopsis_thaliana_protein	8355	1513	DISARM_2__drmMII	1.2e-65	222.6	0.973	0.288	1068	1503
AT4G14140.2	Arabidopsis_thaliana_protein	7194	1546	RM_Type_II__Type_II_MTases_FAM_2	1.7e-35	123.4	0.972	0.296	1078	1535
AT5G65720.3	Arabidopsis_thaliana_protein	25999	454	Dnd__DndA	2.8e-131	438.5	0.971	0.802	55	418
AT5G02470.3	Arabidopsis_thaliana_protein	25455	293	Retron_IX__WHDNAB_E2F_TDP	5e-16	59.1	0.971	0.28	52	133
AT5G03415.1	Arabidopsis_thaliana_protein	26665	386	Retron_IX__WHDNAB_E2F_TDP	4.6e-20	72	0.971	0.21	102	182
AT4G13610.1	Arabidopsis_thaliana_protein	5329	1405	DISARM_2__drmMII	6.6e-64	216.9	0.97	0.309	967	1400
AT4G14140.2	Arabidopsis_thaliana_protein	7194	1546	DISARM_2__drmMII	3e-63	214.7	0.97	0.298	1076	1536
AT4G11700.1	Arabidopsis_thaliana_protein	4913	184	Retron_VIII__DUF626	8.9e-28	97.4	0.967	0.614	50	162
AT1G69770.1	Arabidopsis_thaliana_protein	8937	840	RM_Type_II__Type_II_MTases_FAM_2	4.5e-35	122	0.965	0.643	267	806
AT5G25480.1	Arabidopsis_thaliana_protein	21637	384	RM_Type_II__Type_II_MTases_FAM_2	6.3e-40	138	0.962	0.956	15	381
AT4G19020.1	Arabidopsis_thaliana_protein	7375	1296	RM_Type_II__Type_II_MTases_FAM_0	7.4e-63	213.6	0.962	0.414	726	1261
AT4G19020.1	Arabidopsis_thaliana_protein	7375	1296	RM_Type_II__Type_II_MTases_FAM_2	1.6e-30	107.1	0.959	0.413	727	1261
AT4G19020.1	Arabidopsis_thaliana_protein	7375	1296	DISARM_2__drmMII	1.2e-53	183.1	0.957	0.414	727	1263
AT2G26970.1	Arabidopsis_thaliana_protein	2802	223	DEDDh_I_II_III_IV_V_VI_1	3e-12	47.6	0.956	0.709	47	204
AT1G80740.1	Arabidopsis_thaliana_protein	15267	792	RM_Type_II__Type_II_MTases_FAM_0	1.6e-59	202.6	0.954	0.676	225	759
AT5G19180.1	Arabidopsis_thaliana_protein	25740	455	CBASS__AG_E1_ThiF	1.2e-72	244.8	0.947	0.662	39	339
AT1G80740.1	Arabidopsis_thaliana_protein	15267	792	DISARM_2__drmMII	4.1e-49	168.2	0.941	0.673	226	758
AT5G25480.1	Arabidopsis_thaliana_protein	21637	384	RM_Type_II__Type_II_MTases_FAM_0	7.5e-23	82	0.94	0.935	11	369
AT1G80740.1	Arabidopsis_thaliana_protein	15267	792	RM_Type_II__Type_II_MTases_FAM_2	1.7e-28	100.4	0.94	0.67	227	757
AT5G25480.1	Arabidopsis_thaliana_protein	21637	384	DISARM_2__drmMII	4.1e-28	99.1	0.938	0.94	13	373
AT4G04180.1	Arabidopsis_thaliana_protein	6206	601	CBASS__TRIP13	3.4e-33	115.7	0.938	0.444	309	575
AT3G50100.1	Arabidopsis_thaliana_protein	20795	410	DEDDh_I_II_III_IV_V_VI_1	2.1e-07	31.8	0.938	0.356	141	286
AT4G11280.1	Arabidopsis_thaliana_protein	4838	496	Ukko__UkkB1	3.3e-95	319.9	0.932	0.804	36	434
AT4G11280.1	Arabidopsis_thaliana_protein	4838	496	Ukko__UkkB2	3.3e-95	319.9	0.932	0.804	36	434
AT4G37060.2	Arabidopsis_thaliana_protein	6837	446	CBASS__Phospholipase	1.5e-55	189.3	0.93	0.861	19	402
AT5G50680.1	Arabidopsis_thaliana_protein	23467	321	CBASS__AG_E1_ThiF	8.1e-25	88.2	0.926	0.919	14	308
AT5G50580.2	Arabidopsis_thaliana_protein	27629	321	CBASS__AG_E1_ThiF	8.1e-25	88.2	0.926	0.919	14	308
AT3G57210.1	Arabidopsis_thaliana_protein	19473	159	Retron_VIII__DUF626	2e-29	102.7	0.925	0.66	53	157
AT4G25120.1	Arabidopsis_thaliana_protein	5973	1148	Gabija__GajB_1	2.8e-38	132.5	0.925	0.579	255	919
AT4G24940.1	Arabidopsis_thaliana_protein	5363	323	CBASS__AG_E1_ThiF	2.7e-26	93	0.922	0.91	14	307
AT5G43590.2	Arabidopsis_thaliana_protein	22564	469	CBASS__Phospholipase	1.1e-55	189.7	0.918	0.738	80	425
AT5G45900.1	Arabidopsis_thaliana_protein	25730	698	CBASS__AG_E1_ThiF	2.3e-42	145.6	0.914	0.395	351	626
AT2G36010.2	Arabidopsis_thaliana_protein	2783	515	Retron_IX__WHDNAB_E2F_TDP	7.7e-21	74.5	0.913	0.115	220	278
AT4G37070.2	Arabidopsis_thaliana_protein	8369	415	CBASS__Phospholipase	1.6e-56	192.5	0.912	0.836	19	365
AT3G03500.1	Arabidopsis_thaliana_protein	20031	273	Gao_Qat__QatD	3.2e-21	76.4	0.909	0.908	3	250
AT2G26560.1	Arabidopsis_thaliana_protein	2310	408	CBASS__Phospholipase	1.7e-59	202.3	0.903	0.841	18	360
AT4G37050.1	Arabidopsis_thaliana_protein	7549	429	CBASS__Phospholipase	2.1e-54	185.6	0.903	0.821	35	386
AT2G39220.1	Arabidopsis_thaliana_protein	1899	500	CBASS__Phospholipase	6.8e-34	118.2	0.9	0.658	107	435
AT4G29800.2	Arabidopsis_thaliana_protein	6926	527	CBASS__Phospholipase	2.7e-27	96.5	0.894	0.643	121	459
AT5G25800.2	Arabidopsis_thaliana_protein	21631	570	DEDDh_I_II_III_IV_V_VI_1	2.7e-06	28.2	0.894	0.235	232	365
AT3G54950.1	Arabidopsis_thaliana_protein	20633	489	CBASS__Phospholipase	3.5e-29	102.7	0.891	0.661	97	419
AT2G32410.1	Arabidopsis_thaliana_protein	1110	524	CBASS__AG_E1_ThiF	5.8e-23	82.1	0.869	0.945	8	502
AT5G49160.1	Arabidopsis_thaliana_protein	21573	1535	RM_Type_II__Type_II_MTases_FAM_21	2.8e-37	129.1	0.867	0.283	1094	1528
AT1G05180.1	Arabidopsis_thaliana_protein	10182	541	CBASS__AG_E1_ThiF	1.3e-23	84.2	0.865	0.915	24	518
AT5G37530.1	Arabidopsis_thaliana_protein	25575	458	CBASS__AG_E1_ThiF	2.4e-40	139.1	0.865	0.541	77	324
AT1G73470.3	Arabidopsis_thaliana_protein	9679	358	JukAB__JukA	2.5e-09	37.7	0.852	0.785	58	338
AT4G13610.1	Arabidopsis_thaliana_protein	5329	1405	Druantia_II__DruM	1.1e-57	196.6	0.845	0.31	966	1400
AT4G08990.1	Arabidopsis_thaliana_protein	8355	1513	Druantia_II__DruM	4.8e-56	191.2	0.845	0.288	1067	1502
AT3G27970.1	Arabidopsis_thaliana_protein	15970	358	DEDDh_I_II_III_IV_V_VI_1	4e-09	37.4	0.844	0.397	158	299
AT4G14140.2	Arabidopsis_thaliana_protein	7194	1546	Druantia_II__DruM	1.6e-48	166.4	0.842	0.298	1075	1535
AT5G25480.1	Arabidopsis_thaliana_protein	21637	384	Druantia_II__DruM	1.3e-34	120.6	0.84	0.969	10	381
AT5G49160.1	Arabidopsis_thaliana_protein	21573	1535	Druantia_II__DruM	9.2e-59	200.2	0.84	0.283	1092	1525
AT2G21470.2	Arabidopsis_thaliana_protein	1403	701	CBASS__AG_E1_ThiF	4.2e-73	246.3	0.828	0.568	5	402
AT3G63200.1	Arabidopsis_thaliana_protein	18327	385	CBASS__Phospholipase	2.8e-39	135.9	0.8	0.756	27	317
AT4G25120.1	Arabidopsis_thaliana_protein	5973	1148	Gabija__GajB_2	3.4e-95	320.4	0.794	0.625	227	944
AT1G03160.1	Arabidopsis_thaliana_protein	10146	913	Eleos__LeoA	1.5e-08	34.6	0.792	0.536	420	908
AT1G19565.1	Arabidopsis_thaliana_protein	13020	215	Retron_VIII__DUF626	3.1e-15	56.9	0.792	0.391	122	205
AT1G69770.1	Arabidopsis_thaliana_protein	8937	840	RM_Type_II__Type_II_MTases_FAM_0	1e-54	186.8	0.787	0.432	447	809
AT5G40310.2	Arabidopsis_thaliana_protein	25358	358	DEDDh_I_II_III_IV_V_VI_1	4.2e-07	30.8	0.787	0.43	157	310
AT1G03160.1	Arabidopsis_thaliana_protein	10146	913	Eleos__LeoBC	3.5e-10	40.1	0.784	0.598	350	895
AT5G17570.1	Arabidopsis_thaliana_protein	23286	326	Gao_Qat__QatD	1.2e-22	81.1	0.78	0.632	3	208
AT2G04030.1	Arabidopsis_thaliana_protein	606	781	RM_Type_II__Type_II_REase06	1.7e-11	44.9	0.778	0.653	87	596
AT3G07270.1	Arabidopsis_thaliana_protein	18839	467	Dpd__FolE	9.4e-34	117.2	0.768	0.323	37	187
AT4G24710.3	Arabidopsis_thaliana_protein	8434	480	CBASS__TRIP13	1.5e-37	130.1	0.743	0.45	165	380
AT3G44770.1	Arabidopsis_thaliana_protein	19615	506	Retron_VIII__DUF626	9.5e-20	71.5	0.742	0.174	282	369
AT1G69340.2	Arabidopsis_thaliana_protein	11433	563	DarTG__DarG	3.8e-26	92.9	0.726	0.307	85	257
AT3G50090.1	Arabidopsis_thaliana_protein	19627	323	DEDDh_I_II_III_IV_V_VI_1	0.00036	21.3	0.725	0.353	77	190
AT2G40600.1	Arabidopsis_thaliana_protein	936	258	DarTG__DarG	4.4e-50	171.2	0.722	0.663	80	250
AT1G69770.1	Arabidopsis_thaliana_protein	8937	840	Druantia_II__DruM	3.4e-40	139	0.687	0.437	447	813
AT4G13750.1	Arabidopsis_thaliana_protein	5168	2730	Tiamat__TmtA_2752664533	2.4e-99	334.4	0.683	0.341	1160	2090
AT4G19020.1	Arabidopsis_thaliana_protein	7375	1296	Druantia_II__DruM	4.9e-39	135.2	0.672	0.283	895	1261
AT1G80740.1	Arabidopsis_thaliana_protein	15267	792	Druantia_II__DruM	4.2e-40	138.7	0.664	0.451	402	758
AT3G56690.1	Arabidopsis_thaliana_protein	18722	1023	Gao_Iet__IetA	2.1e-31	109.8	0.659	0.255	709	969
AT1G09100.1	Arabidopsis_thaliana_protein	11781	424	Gao_Iet__IetA	1.8e-36	126.6	0.654	0.62	143	405
AT3G05530.1	Arabidopsis_thaliana_protein	19642	425	Gao_Iet__IetA	3.8e-37	128.7	0.654	0.619	144	406
AT1G65780.1	Arabidopsis_thaliana_protein	12756	1066	Mokosh_type_I__MkoA_D	3.8e-66	225	0.652	0.559	236	831
AT5G58290.1	Arabidopsis_thaliana_protein	22182	409	Gao_Iet__IetA	8.2e-34	117.8	0.649	0.636	125	384
AT5G37140.1	Arabidopsis_thaliana_protein	25802	693	Mokosh_type_I__MkoA_D	5.4e-73	247.7	0.645	0.823	65	634
AT2G32940.1	Arabidopsis_thaliana_protein	2182	879	pAgo__pAgo_LongA	9.6e-15	54.8	0.643	0.568	356	854
AT3G44620.2	Arabidopsis_thaliana_protein	15894	263	Veles__VlsC1	1.8e-23	83.9	0.642	0.376	77	175
AT3G05780.1	Arabidopsis_thaliana_protein	21321	925	Dodola__DolB	7.7e-07	29.1	0.635	0.265	403	647
AT3G05790.1	Arabidopsis_thaliana_protein	16775	943	Dodola__DolB	2.1e-07	31	0.635	0.261	415	660
AT5G39550.1	Arabidopsis_thaliana_protein	26987	618	ScoMcrA__ScoMcrA	2e-31	110.2	0.632	0.523	230	552
AT5G26860.1	Arabidopsis_thaliana_protein	25364	986	Dodola__DolB	4.7e-07	29.8	0.629	0.246	468	710
AT3G44620.2	Arabidopsis_thaliana_protein	15894	263	Veles__VlsC2	2e-23	83.7	0.624	0.369	79	175
AT5G23540.1	Arabidopsis_thaliana_protein	21985	309	CBASS__Jab	1.2e-06	28.7	0.616	0.395	25	146
AT5G03340.1	Arabidopsis_thaliana_protein	23233	811	Gao_Iet__IetA	1.2e-35	123.8	0.61	0.303	467	712
AT1G74350.1	Arabidopsis_thaliana_protein	9480	754	RT_I_II_III_IV_V_VI_1	1.3e-19	70.8	0.609	0.239	86	265
AT1G22920.1	Arabidopsis_thaliana_protein	15061	358	CBASS__Jab	0.00014	21.9	0.607	0.346	51	174
AT3G09840.1	Arabidopsis_thaliana_protein	20180	810	Gao_Iet__IetA	2.5e-33	116.2	0.605	0.302	468	712
AT3G53230.1	Arabidopsis_thaliana_protein	17496	816	Gao_Iet__IetA	4.3e-36	125.3	0.599	0.295	467	707
AT2G31970.1	Arabidopsis_thaliana_protein	3744	1317	Lamassu__LmuB_Short	4.4e-15	56	0.599	0.267	931	1281
AT1G10600.1	Arabidopsis_thaliana_protein	12753	224	CBASS__Jab	0.00016	21.7	0.597	0.509	47	160
AT1G71230.1	Arabidopsis_thaliana_protein	13627	359	CBASS__Jab	0.00021	21.3	0.592	0.337	54	174
AT2G27040.1	Arabidopsis_thaliana_protein	3756	925	pAgo__pAgo_LongA	1.1e-14	54.5	0.587	0.481	308	752
AT1G08490.1	Arabidopsis_thaliana_protein	15358	464	Dnd__DndA	6.9e-30	104.8	0.586	0.478	74	295
AT4G36410.1	Arabidopsis_thaliana_protein	8014	162	CBASS__E2	0.00058	20.6	0.579	0.605	17	114
AT2G27880.1	Arabidopsis_thaliana_protein	1421	998	pAgo__pAgo_LongA	8.6e-11	41.7	0.559	0.429	299	726
AT1G53780.2	Arabidopsis_thaliana_protein	11125	621	Gao_Iet__IetA	1.9e-29	103.4	0.556	0.361	372	595
AT5G19990.1	Arabidopsis_thaliana_protein	23218	420	Gao_Iet__IetA	1.3e-30	107.3	0.553	0.533	172	395
AT5G20000.1	Arabidopsis_thaliana_protein	24484	420	Gao_Iet__IetA	1.3e-30	107.3	0.553	0.533	172	395
AT5G63950.1	Arabidopsis_thaliana_protein	24350	1091	AbiR__AbiRc	1.9e-11	43.3	0.543	0.451	407	898
AT5G43010.1	Arabidopsis_thaliana_protein	25293	400	Gao_Iet__IetA	4.7e-33	115.3	0.54	0.55	164	383
AT1G45000.1	Arabidopsis_thaliana_protein	9628	400	Gao_Iet__IetA	6.7e-33	114.8	0.54	0.55	164	383
AT1G53750.1	Arabidopsis_thaliana_protein	15266	427	Gao_Iet__IetA	1.5e-30	107.1	0.532	0.501	190	403
AT5G07660.1	Arabidopsis_thaliana_protein	23668	1059	Retron_I_A__ATPase_TypeIA	4e-07	30.1	0.528	0.273	19	307
AT4G25120.1	Arabidopsis_thaliana_protein	5973	1148	UG35__UvrD	1.5e-55	189.3	0.523	0.4	247	705
AT4G35740.1	Arabidopsis_thaliana_protein	7847	714	PsyrTA__PsyrT	1e-86	292.2	0.522	0.503	21	379
AT1G48790.1	Arabidopsis_thaliana_protein	13014	508	CBASS__Jab	1e-06	28.9	0.521	0.201	326	427
AT5G19310.1	Arabidopsis_thaliana_protein	23604	1065	Zorya_TypeI__ZorD	9.2e-59	199.9	0.51	0.512	273	817
AT2G20140.1	Arabidopsis_thaliana_protein	947	444	Gao_Iet__IetA	1.5e-28	100.5	0.506	0.459	217	420
AT4G29040.1	Arabidopsis_thaliana_protein	6747	444	Gao_Iet__IetA	1.5e-28	100.5	0.506	0.459	217	420
AT1G27880.1	Arabidopsis_thaliana_protein	12707	912	PsyrTA__PsyrT	8.3e-87	292.5	0.505	0.376	254	596
AT5G15920.1	Arabidopsis_thaliana_protein	27293	1054	Lamassu__LmuB_Long	2.1e-17	63.5	0.502	0.377	24	420
AT4G08990.1	Arabidopsis_thaliana_protein	8355	1513	RM_Type_II__Type_II_MTases_FAM_15	1.4e-15	57.7	0.501	0.132	1074	1273
AT2G20625.2	Arabidopsis_thaliana_protein	440	191	Retron_VIII__DUF626	1.9e-11	44.7	0.5	0.267	137	187
AT4G08990.1	Arabidopsis_thaliana_protein	8355	1513	RM_Type_II__Type_II_MTases_FAM_21	1.4e-22	80.7	0.495	0.171	1070	1328
AT3G52390.2	Arabidopsis_thaliana_protein	20976	324	Gao_Qat__QatD	8.2e-10	39	0.492	0.383	115	238
AT4G05540.1	Arabidopsis_thaliana_protein	6676	690	Mokosh_type_I__MkoA_B	1.6e-63	215.8	0.491	0.874	81	683
AT1G10930.1	Arabidopsis_thaliana_protein	9515	1189	PsyrTA__PsyrT	6.7e-88	296.1	0.491	0.283	446	782
AT3G28300.1	Arabidopsis_thaliana_protein	16411	386	Eleos__LeoBC	4.3e-05	23.3	0.489	0.725	93	372
AT3G28290.1	Arabidopsis_thaliana_protein	17450	386	Eleos__LeoBC	4.3e-05	23.3	0.489	0.725	93	372
AT1G60930.1	Arabidopsis_thaliana_protein	12685	1150	PsyrTA__PsyrT	6.1e-86	289.6	0.489	0.292	462	797
AT1G31360.3	Arabidopsis_thaliana_protein	12157	740	PsyrTA__PsyrT	5.7e-89	299.6	0.488	0.458	117	455
AT3G06820.2	Arabidopsis_thaliana_protein	19132	406	CBASS__Jab	1.4e-06	28.4	0.488	0.266	6	113
AT1G80210.1	Arabidopsis_thaliana_protein	11181	407	CBASS__Jab	3.8e-06	27	0.488	0.265	6	113
AT1G74310.1	Arabidopsis_thaliana_protein	13444	912	Dodola__DolB	1.1e-22	81.3	0.488	0.209	534	724
AT1G03000.1	Arabidopsis_thaliana_protein	14269	942	Gao_Iet__IetA	5.7e-31	108.4	0.486	0.21	683	880
AT3G05740.1	Arabidopsis_thaliana_protein	19971	607	PsyrTA__PsyrT	5.1e-86	289.9	0.485	0.552	202	536
AT5G61460.1	Arabidopsis_thaliana_protein	22300	1058	Lamassu__LmuB_Long	4.6e-16	59	0.485	0.402	22	446
AT4G13610.1	Arabidopsis_thaliana_protein	5329	1405	RM_Type_II__Type_II_MTases_FAM_15	1.1e-11	44.9	0.485	0.146	972	1176
AT1G65810.1	Arabidopsis_thaliana_protein	15781	1051	Mokosh_type_I__MkoA_B	6e-62	210.6	0.482	0.519	265	809
AT4G08990.1	Arabidopsis_thaliana_protein	8355	1513	RM_Type_II__Type_II_MTases_FAM_16	8.6e-10	38.8	0.482	0.128	1073	1265
AT4G04180.1	Arabidopsis_thaliana_protein	6206	601	Gao_Iet__IetA	9.6e-32	111	0.481	0.311	354	540
AT5G49160.1	Arabidopsis_thaliana_protein	21573	1535	RM_Type_II__Type_II_MTases_FAM_15	6.6e-13	48.9	0.48	0.125	1097	1288
AT2G27170.1	Arabidopsis_thaliana_protein	762	1205	Lamassu__LmuB_Long	8.8e-22	78	0.479	0.337	1	406
AT2G31970.1	Arabidopsis_thaliana_protein	3744	1317	Lamassu__LmuB_Long	2.7e-15	56.5	0.478	0.312	1	411
AT5G37140.1	Arabidopsis_thaliana_protein	25802	693	Mokosh_type_I__MkoA_B	5.6e-62	210.7	0.477	0.812	70	632
AT4G28830.1	Arabidopsis_thaliana_protein	6436	209	RM_Type_II__Type_II_MTases_FAM_34	0.00027	21	0.477	0.703	23	169
AT5G37150.1	Arabidopsis_thaliana_protein	23897	840	Mokosh_type_I__MkoA_B	2.4e-61	208.5	0.477	0.67	217	779
AT3G48870.3	Arabidopsis_thaliana_protein	20512	953	Dodola__DolB	6.5e-19	68.9	0.477	0.2	593	783
AT5G52090.1	Arabidopsis_thaliana_protein	22604	677	Mokosh_type_I__MkoA_B	2e-60	205.5	0.476	0.83	55	616
AT5G49160.1	Arabidopsis_thaliana_protein	21573	1535	RM_Type_II__Type_II_MTases_FAM_16	2e-08	34.3	0.476	0.124	1097	1287
AT5G07660.1	Arabidopsis_thaliana_protein	23668	1059	Lamassu__LmuB_Long	6.6e-15	55.2	0.475	0.4	22	445
AT4G17990.2	Arabidopsis_thaliana_protein	7992	234	Retron_VIII__DUF626	9.6e-10	39.2	0.475	0.261	161	221
AT5G04050.2	Arabidopsis_thaliana_protein	26926	696	RT_I_II_III_IV_V_VI_1	1.4e-12	47.7	0.475	0.204	129	270
AT2G27170.1	Arabidopsis_thaliana_protein	762	1205	Wadjet__JetC_I	2.5e-11	42.8	0.474	0.428	323	838
AT1G48310.2	Arabidopsis_thaliana_protein	10431	679	Zorya_TypeI__ZorD	7.7e-36	124	0.472	0.714	135	619
ATMG00520.1	Arabidopsis_thaliana_protein	4414	673	RT_I_II_III_IV_V_VI_1	8.5e-16	58.3	0.471	0.202	6	141
AT3G06400.3	Arabidopsis_thaliana_protein	16340	1058	Zorya_TypeI__ZorD	5.1e-64	217.3	0.47	0.456	134	615
AT5G15920.1	Arabidopsis_thaliana_protein	27293	1054	Retron_I_A__ATPase_TypeIA	2.9e-09	37.1	0.466	0.263	23	299
AT2G28290.5	Arabidopsis_thaliana_protein	2641	3576	Zorya_TypeI__ZorD	6.5e-57	193.8	0.465	0.139	700	1196
AT5G66750.1	Arabidopsis_thaliana_protein	24049	765	AbiR__AbiRc	2e-14	53.2	0.464	0.516	305	699
AT5G66750.1	Arabidopsis_thaliana_protein	24049	765	Zorya_TypeI__ZorD	8.5e-59	200	0.462	0.647	153	647
AT5G44800.1	Arabidopsis_thaliana_protein	26863	2224	Zorya_TypeI__ZorD	8.2e-57	193.4	0.459	0.216	689	1168
AT5G20420.1	Arabidopsis_thaliana_protein	23362	1262	Zorya_TypeI__ZorD	2.5e-19	69.4	0.455	0.438	637	1189
AT4G02460.1	Arabidopsis_thaliana_protein	5565	924	RM_Type_II__Type_II_REase06	6.6e-10	39.7	0.449	0.282	37	297
AT2G25170.3	Arabidopsis_thaliana_protein	2647	1411	Zorya_TypeI__ZorD	7.4e-60	203.5	0.446	0.335	300	772
AT4G31900.1	Arabidopsis_thaliana_protein	6069	1203	Zorya_TypeI__ZorD	2.4e-55	188.6	0.444	0.382	225	683
AT5G01310.1	Arabidopsis_thaliana_protein	26607	711	DarTG__DarG	6.7e-09	36.5	0.444	0.162	319	433
AT1G16800.2	Arabidopsis_thaliana_protein	15563	2227	Mokosh_type_I__MkoA_B	1.4e-62	212.7	0.443	0.22	1489	1978
AT5G18620.2	Arabidopsis_thaliana_protein	24946	1073	Zorya_TypeI__ZorD	1.3e-62	212.6	0.442	0.423	190	643
AT2G27600.1	Arabidopsis_thaliana_protein	1317	436	Gao_Iet__IetA	1.1e-29	104.2	0.442	0.406	167	343
AT1G48410.2	Arabidopsis_thaliana_protein	9383	1051	pAgo__pAgo_LongA	2.2e-10	40.4	0.441	0.306	414	735
AT4G08990.1	Arabidopsis_thaliana_protein	8355	1513	RM_Type_II__Type_II_MTases_FAM_22	2.7e-13	50.3	0.441	0.13	1071	1267
AT2G02090.1	Arabidopsis_thaliana_protein	1476	764	Zorya_TypeI__ZorD	1.5e-51	176	0.44	0.679	213	731
AT5G49160.1	Arabidopsis_thaliana_protein	21573	1535	RM_Type_II__Type_II_MTases_FAM_22	1.3e-11	44.9	0.439	0.128	1094	1289
AT3G06010.1	Arabidopsis_thaliana_protein	19007	1103	Zorya_TypeI__ZorD	6.3e-61	207.1	0.438	0.413	381	836
AT2G47940.1	Arabidopsis_thaliana_protein	4239	608	Lamassu__LmuA_Protease_II	3.9e-06	26.9	0.438	0.316	119	310
AT5G50920.1	Arabidopsis_thaliana_protein	23025	930	Dodola__DolB	2.6e-20	73.5	0.437	0.19	586	762
AT2G25170.3	Arabidopsis_thaliana_protein	2647	1411	AbiR__AbiRc	5.1e-10	38.6	0.435	0.246	409	755
AT2G25140.1	Arabidopsis_thaliana_protein	2858	965	Dodola__DolB	1.1e-22	81.3	0.432	0.181	634	808
AT2G18760.3	Arabidopsis_thaliana_protein	4392	1247	Zorya_TypeI__ZorD	2.8e-71	241.4	0.429	0.383	432	908
AT2G46020.3	Arabidopsis_thaliana_protein	2090	2194	Zorya_TypeI__ZorD	3.4e-47	161.6	0.429	0.212	971	1435
AT5G15450.1	Arabidopsis_thaliana_protein	24695	969	Dodola__DolB	1.6e-24	87.3	0.429	0.18	629	802
AT5G61140.2	Arabidopsis_thaliana_protein	24722	2158	Hachiman__HamB	3.4e-45	155.2	0.428	0.187	1358	1760
AT2G13370.2	Arabidopsis_thaliana_protein	1544	1725	Zorya_TypeI__ZorD	1.4e-57	196	0.427	0.26	615	1062
AT3G54280.2	Arabidopsis_thaliana_protein	19898	2130	Zorya_TypeI__ZorD	1.5e-57	195.9	0.421	0.232	1478	1971
AT2G21450.2	Arabidopsis_thaliana_protein	3859	824	Zorya_TypeI__ZorD	4e-25	88.5	0.42	0.591	269	755
AT2G16390.2	Arabidopsis_thaliana_protein	3509	892	Zorya_TypeI__ZorD	6.2e-19	68	0.419	0.533	349	823
AT1G05490.1	Arabidopsis_thaliana_protein	15338	1411	Zorya_TypeI__ZorD	1.9e-28	99.6	0.419	0.36	820	1327
AT5G63950.1	Arabidopsis_thaliana_protein	24350	1091	Zorya_TypeI__ZorD	2.7e-62	211.6	0.418	0.44	374	853
AT3G42670.4	Arabidopsis_thaliana_protein	18391	1259	Zorya_TypeI__ZorD	6.2e-19	68	0.418	0.407	674	1185
AT1G08600.3	Arabidopsis_thaliana_protein	14208	1480	Zorya_TypeI__ZorD	1.2e-50	173.1	0.418	0.361	717	1250
AT3G19210.1	Arabidopsis_thaliana_protein	21315	911	Zorya_TypeI__ZorD	4.4e-64	217.5	0.416	0.525	180	657
AT2G44980.2	Arabidopsis_thaliana_protein	4266	878	Zorya_TypeI__ZorD	2.4e-55	188.6	0.415	0.522	49	506
AT5G44800.1	Arabidopsis_thaliana_protein	26863	2224	AbiR__AbiRc	1.9e-10	40	0.411	0.152	785	1121
AT1G16800.2	Arabidopsis_thaliana_protein	15563	2227	Mokosh_type_I__MkoA_D	1.5e-65	223	0.408	0.175	1613	2002
AT3G27730.2	Arabidopsis_thaliana_protein	19896	1144	Hachiman__HamB	1.2e-37	130.3	0.407	0.349	39	437
AT1G30680.1	Arabidopsis_thaliana_protein	11385	710	UG6__DnaG	0.00034	20.2	0.406	0.221	237	393
AT1G20960.1	Arabidopsis_thaliana_protein	11040	2172	Hachiman__HamB	2.4e-29	102.8	0.403	0.176	1351	1732
AT5G51070.1	Arabidopsis_thaliana_protein	22140	946	Dodola__DolB	1.4e-20	74.3	0.403	0.173	618	781
AT5G62440.1	Arabidopsis_thaliana_protein	25075	203	Hachiman_II__HamC	1.3e-13	52	0.402	0.473	65	160
AT3G54670.1	Arabidopsis_thaliana_protein	17293	1219	Lamassu__LmuB_Long	2.3e-17	63.3	0.401	0.263	10	330
AT5G47040.1	Arabidopsis_thaliana_protein	23209	889	Dodola__DolB	7.9e-08	32.4	0.4	0.183	363	525
