## Supplementary Table 5 for "NO VEIN is an ancestral immunity protein involved in plant-virus interaction"

### Sheet: A_Primers
Primer name	Sequence
F-NbNOV-qRTPCR	CTCTCACATAGCATCAAAGAAACGG
R-NbNOV-qRTPCR	AGTGAAAATCTGATTCTCGAGTTGC
F-VIGS-NbNOV-2	atataGAATTCGACATCTTGCTTACAGGGGTG
R-VIGS-NbNOV-2	aattaaGAGCTCGCAACTGGCATCTCGATTT
F-VIGS-GUS	TGACAGAATTCggcagttttaacgatcagttcg
R-VIGS-GUS	ttaataGAGCTCagactgctttttcttgccg
F-VIGS-PRF	atataGAATTCactggttcaatctcttttctgc
R-VIGS-PRF	aattaaGAGCTCcttgactgacccaatctgatg
F-NbNOV-dnaQPCR	CAGAAATTGCGGGCTGACAC
R-NbNOV-dnaQPCR	GTTGGTCCAGTTGTGCGTTG
F-EIF4a-qPCR	ggatgaagccgatgaaatgctc
R-EIF4a-qPCR	ggcatagtggcagagaaaacac
TRV-Coat_qPCR-Fwd	ggttactagcggcactgaatagac
TRV-Coat_qPCR-Rev	ggaatatttgtaacacccgccact
F-AbMV_coat-qPCR	GGAGTGGGCGGATGATTATTTTG
R-AbMV_coat-qPCR	GTCTTCCCTGTCCTTGAATCACC
F-CpCDV_coat-qPCR	gtgggtgacgcaattatcttcaaag
R-CpCDV_coat-qPCR	cccttcaagttcgtcccattgtg
F-PVX-capsid_qPCR	gcccatagggtcaactacctcaac
R-PVX-capsid_qPCR	gtccttccaaatagcctcaatcttg

### Sheet: B_Sequences
Name	Length	Source	Sequence
NbNOV cds	8094	NbL01g24040	atgtacggacagccaccgcgcaacggggacggaggtggcggctggcgcagcggtcctccgccgcaacagccacagccaccggtacctcatataggatttcaaaatcataactttatacctcctcaacctccaaactatttcattccttcaaacccgttctttccccaaaaccccaattttccaattcatacccctaatttcgcaaactttccaatccaacaaaatccaaattttcaatttcagcagcctccgcatagttcctcgaggggtaacgaggctgttgagagagttgatagagctgtgattaaggcacgaagagaccttatagaagctggtgaaaatgtatcggcttggaaagtttcacaagctgctttggttatacttaaagctgattcttgg…
AtNOV cds	8190	AT4G13750	atgcaagggaaccacgacggttcgtggtctctacacccctccaccaacaatggaagcggcagagccaacggaaacatcaacatcaacaccgttcccggtggaggataccttcctcaggcaaatcctgtctttcccaatttcaatcaacccattagatacccaattcctcagtttccggcgaatttttaccgccctaatttccctgacttctctctcggaaaccctaatttccaaccccatcaaaatctcaacttccttcatcaacaaatccctcaccaatatggctccgctgctaatcacttccttcaaaaccataaccaaaacagcttctctttcccacctcaatctatacctaataatgatatcagtatctctcagaatcacggagctttcgaaaac…
PRF cds	5424	NbL08g09580	atggccgaggagtgtcgcgctgtgataggtgccataaaccttgtgaagggccagcatttaggtataacgaccattaatcaattggaggatgctacaaagcacctaacgcgtgtagctgtatttctcactaatctggagaagcgctaccctgagaatgggatatctggacaacttaggcccctatttctagaagctcatgatggattttctgagatatgttctcgctttcctcgtttcaaccttaccattaaaatggctgagaaattcaaagcttcaaaggcatcaaagcttcaaatgatttcagaggtgctgaatataattgaacatgagaatattgctgagcgagtcagagcttcaaagccattaagatcacctagtcgaatcactatggagatggtg…
GUS cds	3841	pENTR-GUS	ttttattgttcatgatgatatatttttatcttgtgcaatgtaacatcagagattttgagacacgggccagagctgcagctagcatggatctcgggccccaaataatgattttattttgactgatagtgacctgttcgttgcaacaaattgatgagcaatgcttttttataatgccaactttgtacaaaaaagcaggctcatttaactttaagaaggagatatataccatggtccgtcctgtagaaaccccaacccgtgaaatcaaaaaactcgacggcctgtgggcattcagtctggatcgcgaaaactgtggaattgatcagcgttggtgggaaagcgcgttacaagaaagccgggcaattgctgtgccaggcagttttaacgatcagttcgccgatg…
TRV2-NbNOV-1 insert	496	NbL01g24040	aattcggaaatcccattgatatgagtagattaatacatggattagatcttgaatggcttgagatagatgatatgttcttgaaacatccaatcaataaatctttaactggaggtctattaaagtggagaaagtttttccaggaaattggaatcactgattttgtacgagttcttcaagttgagaagagtatttctgatgtatgctctgtttccatgaatgcaacatgggataaagatttgatttccaaaggatcagttgcgaaagattgggtgtctgaagagtttgtcaatttgctgtcacgattatcttcagcacgtgacaaggaaaaaagcaagtacgtcttggaggtgcttgatagtttgtgggatgaatatttctgtgacaaggttactggtttct…
TRV2-NbNOV-2 insert	300	NbL01g24040	gacatcttgcttacaggggtgcagccatttgtcaaagatgctccttcagctatcttaggtgaatgtgaacggatagagcagcgccttatgcttcatcgtgttggaatgtctctgggcattgtggagtggattgaagataaacacaaattaagtgcctattctaccactaacttgttaatgccttttggatcaacatgcttgaaagtcacagggcttgatttcagcaacaagtcaaccttcatgcaagaatcaaacaaaaaccccttgtctagaaatgaaattagcctttcccaagatcca
TRV2-GUS insert	333	pENTR-GUS	ggcagttttaacgatcagttcgccgatgcagatattcgtaattatgcgggcaacgtctggtatcagcgcgaagtctttataccgaaaggttgggcaggccagcgtatcgtgctgcgtttcgatgcggtcactcattacggcaaagtgtgggtcaataatcaggaagtgatggagcatcagggcggctatacgccatttgaagccgatgtcacgccgtatgttattgccgggaaaagtgtacgtatcaccgtttgtgtgaacaacgaactgaactggcagactatcccgccgggaatggtgattaccgacgaaaacggcaagaaaaagcagtct
TRV2-PRF insert	408	NbL08g09580	actggttcaatctcttttctgcataatcaaatctcagcagttaaagacaaactattggacatgggatctttacttgtagatactgtacagtaccgcaatatgcatcttgaactcaaagatcttgctatacgtcttcaagataaaaactacatttgtttcttttccatcaaggggtatattcctgcttggtattacacattatatctctctgatgtcaagcagttgtataagtttgttgaggcagaggtaaagacgatttgtctgaaagttccagattcttcaagttatagcttccccaagacaaatggactaggatttctaaattgctttttgggcaaattggaggagcttttatgttctaagcttgatttggctgtcgacttaaatcatcagattggg…
TRV2 cloning vector	11003	pYL156	ataaaacattgcacctatggtgttgccctggctggggtatgtcagtgatcgcagtagaatgtactaattgacaagttggagaatacggtagaacgtccttatccaacacagcctttatccctctccctgacgaggtttttgtcagtgtaatatttctttttgaactatccagcttagtaccgtacgggaaagtgactggtgtgcttatctttgaaatgttactttgggtttcggttctttaggttagtaagaaagcacttgtcttctcatacaaaggaaaacctgagacgtatcgcttacgaaagtagcaatgaaagaaaggtggtggttttaatcgctaccgcaaaaacgatggggtcgttttaattaacttctcctacgcaagcgtctaaacggacg…
TRV1 vector	19369	pYL192	gcatgcctgcaggtcaacatggtggagcacgacactctcgtctactccaagaatatcaaagatacagtctcagaagaccagagggctattgagacttttcaacaaagggtaatatcgggaaacctcctcggattccattgcccagctatctgtcacttcatcgaaaggacagtagaaaaggaagatggcttctacaaatgccatcattgcgataaaggaaaggctatcgttcaagatgcctctaccgacagtggtcccaaagatggacccccacccacgaggaacatcgtggaaaaagaagacgttccaaccacgtcttcaaagcaagtggattgatgtgatggtcaacatggtggagcacgacactctcgtctactccaagaatatcaaagatacagt…
pH7WGF2 (ev GFP) - Mock	12263	pH7WGF2	ggccctctagaggatccccgggtaccctcgaattatcatacatgagaattaagggagtcacgttatgaccccgccgatgacgcgggacaagccgttttacgtttggaactgacagaaccgcaacgttgaaggagccactgagccgcgggtttctggagtttaatgagctaagcacatacgtcagaaaccattattgcgcgttcaaaagtcgcctaaggtcactatcagctagcaaatatttcttgtcaaaaatgctccactgacgttccataaattcccctcggtatccaattagagtctcatattcactctcaactcgaatcccccctatgaaaaagcctgaactcaccgcgacgtctgtcgagaagtttctgatcgaaaagttcgacagcgtctccg…
NbEIF4a	1242	NbL18g11970	atggcaggcttggcaccagagggttctcaatttgatgctcgtcagtatgacgccaaaatgacagagctgcttggtactgaacagcaagaattcttcacatcatacgatgaggttcacgaaagttttgatgccatgggtttgcaagaaaaccttctgaggggcatttatgcctatggttttgagaagccatctgctattcagcaaaggggcattgttcccttttgcaagggccttgacgttatccagcaggcacaatctgggactggaaagactgcaactttctgctctggaattctccagcagcttgattacagtttagttgaatgtcaggctctggttcttgcaccaacccgtgagctagctcaacagattgagaaggttatgcgggcacttggtgac…

### Sheet: Info
Nb genome: https://solgenomics.net/ftp/genomes/Nicotiana_benthamiana/LAB360/
Import into jbrowse2
or online:	https://apollo.nbenth.com/annotator/index
NbNOV1 was restriction cloned using EcoRI + SacI sites ialready present in the NbNOV CDS
